# Integrative Identification and Characterization of PCOS-Associated lncRNAs From the Interface of Genetic Association, Transcriptomics, and Gene Structure Evolution

**DOI:** 10.64898/2026.03.31.715548

**Authors:** Zhizhou He, Yibai Li, Tatiana P. Shkurat, Elena V. Butenko, Ekaterina G. Derevyanchuk, Svetlana V. Lomteva, Li Chen, Leonard Lipovich

## Abstract

**Background:** Polycystic ovary syndrome (PCOS) is a prevalent endocrine disorder and a leading cause of female infertility, with complex genetic, metabolic, and hormonal etiologies. Long non-coding RNAs (lncRNAs) have emerged as important regulators of diverse biological processes, yet their roles in PCOS remain underexplored. Here, we identified and characterized PCOS differentially expressed gene-associated lncRNAs (PDEGAL) with an integrative approach combining expression data, genetic association, and evolutionary analysis.

**Methods:** Thirty-three PCOS-associated protein-coding genes were obtained from our prior study, and all their nearby and overlapping lncRNAs were annotated. These candidates were analyzed using UCSC Genome Browser-mapped annotations and datasets, including NCBI RefSeq, GENCODE, GTEx, GWAS SNPs, and conservation, as well as the FANTOM5 cap analysis of gene expression (CAGE) promoter data, to assess their expression, regulatory potential, genetic variant overlaps, and evolutionary conservation.

**Results:** Twenty-three PDEGALs (18 antisense to, and 5 sharing bidirectional promoters with, known PCOS-associated protein-coding genes) were identified. 17 PDEGALs contained GWAS SNPs with statistically significant disease associations, 9 of which were associated with PCOS-related traits. 5 PDEGALs demonstrated expression in the KGN granulosa cell model of PCOS. Key gene structure element (KGSE) analysis revealed that most PDEGALs are primate-specific. Integrating four criteria—GTEx expression, GWAS SNPs, FANTOM promoterome, and KGSE conservation—highlighted HELLPAR as the only lncRNA fulfilling all four, while five others—PGR-AS1, MTOR-AS1, ENSG00000265179, ENSG00000256218, and LOC105377276—fulfilled three of the four criteria.

**Conclusions:** We have systematically identified candidate PCOS regulatory lncRNAs with convergent genetic, expression, and evolutionary evidence. These results provide a framework for functional validation and highlight lncRNAs as potential biomarkers and therapeutic targets in PCOS that function by regulating their nearby and overlapping protein-coding genes.
