## Supplementary material for "Integrative Identification and Characterization of PCOS-Associated lncRNAs From the Interface of Genetic Association, Transcriptomics, and Gene Structure Evolution": Table S1.xlsx

### Sheet: Sheet1
Table S1. Comprehensive dataset of candidate PDEGAL lncRNAs and associated genomic, expression, and evolutionary data.
Protein Coding Genes	lncRNA antisense	lncRNA bidirectional promoter на той же цепи	Chromosomal location	GWAS SNP related to PCOS	GTEx	KGN quick and dirty (N/A means no expression detected or expression <5 in both CTSS and BAM)	Number of Exon	Strand(P=Positive, N=Negative)	Nearest not conserved poly A signal	Furthest conserved poly A signal	Nearest not conserved intron 1	Furthest conserved intron 1	Nearest not conserved intron 2	Furthest conserved intron 2
FSHR	N/A
VEGFA	ENSG00000272114(ENST00000607600.1_2): antisense	/	chr6:43,738,166-43,738,353	N/A		N/A	1	N	N/A (no canonical polyA signal)	N/A (no canonical polyA signal)	No introns
LHCGR	N/A
PGR	PGR-AS1 (ENST00000632820.1_3, ENST00000843155.1_1, ENST00000843145.1_1, ENST00000843147.1_1):antisense	/	ENST00000632820.1_3:chr11:100,999,808-101,069,641. ENST00000843155.1_1:chr11:100,998,424-101,080,320. ENST00000843145.1_1:chr11:100,998,413-101,211,852. ENST00000843147.1_1:chr11:100,998,039-101,195,225.	rs471811: Length of menstrual cycle. rs35863206:Height. rs375825314:Metabolonic lactone sulfate levels. rs61892344:Diastolic blood pressure. rs7941595:Lung adenocarcinoma.	/	CTSS:0.429. BAM:6.446	7,7,6,6	P	AATAAA-AATAGA Squirrel monkey	Armadillo	Not analyzed
PDE4A	N/A
PDE4B	PDE4B-AS1(NR_123718.1)	/	chr1:66,508,183-66,516,401	N/A	1 figure	N/A	3	N	AATAAA-AATTAA Squirrel monkey	White rhinoceros	GC-Bushbaby. AT-Bushbaby	GT-Squirrel monkey. AG-Armadillo	GC-squirrel monkey. AA-Bushbaby.	GT-Armadillo. AG-Armadillo
PDE4B		ENSG00000299098 (ENST00000760442.1_1): share bidirectional promoter.	chr1:66,186,041-66,258,030	Note: it has more than 10 SNPs related to C-reactive protein level and 1 SNP related to epilepsy. rs12734159:Response to levetiracetam in genetic generalized epilepsy.	/	N/A	3	N	AATAAA-ATGGCG Bushbaby	Armadillo	AT-Rhesus. AA-Rhesus	GT-Armadillo. AG-Shrew	CT-Gorilla. GA-Bushbaby	GT-Cape Golden Mole. AG-Squirrel monkey
PDE4C	ENSG00000268650 (ENST00000730701.1_1, ENST00000599416.3_2, ENST00000594805.3_2)	/	ENST00000730701.1_1:chr19:18,315,524-18,319,859. ENST00000599416.3_2:chr19:18,315,490-18,319,859. ENST00000594805.3_2:chr19:18,315,540-18,331,290.	rs2302209:Abdominal adipose tissue volumes. rs7246274:Waist-hip index. rs4808762:Total cholesterol levels, Sex hormone-binding globulin levels, Low density lipoprotein cholesterol levels	/	N/A	3 for ENST00000730701.1_1, ENST00000599416.3_2. And 6 for ENST00000594805.3_2	P	AATAAA-AATACA Rhesus. 2 isoforms share the same poly A site	Gibbon. 2 isoforms share the same poly A site	CT-Bushbaby. AA-Bushbaby. 2 isoforms share the same GT-AG site	GT-White rhinoceros. AG-Cape golden mole. 2 isoforms share the same GT-AG site	CT-Rhesus. ENST00000730701.1_1: AC-cow, ENST00000599416.3_2: AC-bushbaby. 2 isoforms share the same GT site, different AG site.	GT-green monkey. ENST00000730701.1_1: AG-nile tilapia, ENST00000599416.3_2: AG-big brown bat. 2 isoforms share the same GT site, different AG site.
PI3	N/A
AKT1	ENSG00000258430 (ENST00000557223.1_2)	/	chr14:105,235,686-105,236,608	N/A		N/A	2	P	AATAAA-AGCAAA Chinese Tree Shrew	Cape Golden Mole	TT-Orangutan, TG-Green Monkey	GT-Star Nosed mole, AG-Rat	No intron2
MTOR		ENSG00000309051 (ENST00000838067.1_1)	chr1:11,322,836-11,325,953	rs4845860:Aspartate aminotransferase levels. rs7517155:Drinks per week.	/	N/A	2	P	AATAAA-AACAAA Bushbaby	Aardvark	AT-Marmoset, AA-Orangutan	GT-Opossum, AG-Chinchilla	No intron2
MTOR	MTOR-AS1 (NR_046600.1)	/	chr1:11,203,955-11,209,594	Rs142844395: Breast dense area Rs2791643Body mass index Rs184689679:Balding type 1	1 figure	N/A	4	P	AATAAA-AGCAAA Rhesus	Rabbit	Not analyzed
GCLC	GCLC-AS1(ENST00000655377.1_3)	/	chr6:53,367,916-53,372,458.	N/A	1 figure	N/A	3	P	ATTAAA-TTGAAA bushbaby	American Alligator	AT-Green Monkey,TG-Orangutan	GT-Squirrel, AG-Gibbon	TT-Bushbaby,GA-Chincilla	GT dolphin, AG star nosed mole
ADCYAP1	ENSG00000265179 (ENST00000763718.1_1, ENST00000692302.2_2, ENST00000763721.1_1, ENST00000763720.1_1, ENST00000577358.3_5, ENST00000667997.4_6, ENST00000717225.1_1, ENST00000581719.3_3, ENST00000582554.1_4 )	/	ENST00000763718.1_1:chr18:903,989-906,703. ENST00000692302.2_2:chr18:903,986-906,095. ENST00000763721.1_1:chr18:903,986-906,015. ENST00000763720.1_1:chr18:903,986-906,015. ENST00000577358.3_5:chr18:903,986-905,940. ENST00000667997.4_6:chr18:902,765-906,015. ENST00000717225.1_1:chr18:894,044-905,724.ENST00000581719.3_3:chr18:902765-906668. ENST00000582554.1_4: chr18:894436-907681.	rs72856322: Weight. rs11081417: Parental extreme longevity (95 years and older). rs2846577: Body mass index. rs2846807: Waist circumference. Rs1893154Obesity-related traits	2 figures	N/A	1 for ENST00000581719.3_3	N	AATAAA-CATAAA Bushbaby	Armadillo	No introns
							2 for ENST00000763720.1_1	N	AATAAA-AGTAAA Squirrel monkey	Aardvark	GG-Lizard, AA-Bushbaby	GT-Spotted gar, AG-Armadllo	No intron2
							2 for ENST00000667997.4_6	N	Share poly A signal site with ENST00000581719.3_3		AT-Marmoset, GG-Mallard duck	GT-Armadillo, AG-Spotted gar	No intron2
							2 for ENST00000717225.1_1	N	AATAAA-AATACG Bushbaby	Squirrel monkey	Share intron 1 GT site with with ENST00000763720.1_1, GG-Gibbon	Share intron 1 GT site with with ENST00000763720.1_1, AG-Guinea pig	No intron2
							2 for ENST00000582554.1_4	N	N/A (no canonical polyA signal)	N/A (no canonical polyA signal)	GA-Organgutan, Share intron 1 AG site with with ENST00000717225.1_1	GT-Gorilla, Share intron 1 AG site with with ENST00000717225.1_1	No intron2
							3 for ENST00000577358.3_5	N	Share poly A signal site with ENST00000763720.1_1		Share intron 1 GT-AG site with ENST00000763720.1_1		TT-Squirrel, share intron 2 AG site with the intron 1 AG site of ENST00000667997.4_6	GT-White rhinoceros, share intron 2 AG site with the intron 1 AG site of ENST00000667997.4_6
							4 for ENST00000763718.1_1 and ENST00000692302.2_2; 5 for ENST00000763721.1_1.	N	Share poly A signal site with ENST00000763720.1_1		Not analyzed
AKR1C4	ENSG00000287848	/	chr10:5,257,371-5,258,977	Rs77503049Sex hormone-binding globulin levels,Rs182498797 Menarche (age at onset),Rs75406471 5High density lipoprotein cholesterol levelsalpha-androstan-3beta,17alpha-diol disulfate levelsTotal testosterone levelsApolipoprotein A1 levelsRs529754161Hip circumference adjusted for BMI	/	N/A	2	N	N/A (no canonical polyA signal)	N/A (no canonical polyA signal)	GT-N/A:Conserved in all species without gap, GG-Squirrel Monkey	GT-Squirrel Monkey,AG-Marmoset	No intron2
PDGFB		ENSG00000284633 (ENST00000641466.3_3, ENST00000641859.1_2, ENST00000641466.2_2, ENST00000692616.2_2 ): antisense for isoform NM_002608, bidirectional for isoform NM_033016	ENST00000641466.3_3:chr22:39,638,227-39,647,875. ENST00000641859.1_2:chr22:39638193-39675902. ENST00000641466.2_2:chr22:39638227-39647819. ENST00000692616.2_2:chr22:39638252-39642494.	rs130651:Colorectal cancer, Age-related macular degeneration or COVID-19 critical illness. rs130649: Degeneration of macula and posterior pole of retina. rs135173:Macular degeneration. rs77516118:Lung function (FEV1/FVC). rs11705523:Other retinal disorders. rs4820371:Age-related macular degeneration or COVID-19 hospitalization. rs2413583&rs9611131&rs5757584&rs73165237:Ulcerative colitis, Inflamma…	/	CTSS:0. BAM:5.157	2 for ENST00000641466.3_3	P	N/A (no canonical polyA signal)	N/A (no canonical polyA signal)	GG-Opossum, AA-Squirrel monkey	GT-Platypus, AG-American alligator	No intron2
							3 forENST00000641859.1_2	P	N/A (no canonical polyA signal)	N/A (no canonical polyA signal)	Share intron 1 GT site with ENST00000641466.3_3, GG-Rhesus	Share intron 1 GT site with ENST00000641466.3_3, AG-Big brown bat	AT-Naked mole rat, AG-All Conserved	GT-Armadillo, AG-Squirrel monkey
							2 for ENST00000641466.2_2	P	N/A (no canonical polyA signal)	N/A (no canonical polyA signal)	Share intron 1 GT-AG site with ENST00000641466.3_3	Share intron 1 GT-AG site with ENST00000641466.3_3	No intron2
							2 for ENST00000692616.2_2	P	AATAAA-GATAAA Alpaca	Weddell seal	Share intron 1 GT site with ENST00000641466.3_3, AA-Orangutan	Share intron 1 GT site with ENST00000641466.3_3, AG-Little brown bat	No intron2
LIF	LIF-AS1(NR_149070.1)		chr22:30635183-30636527	N/A	1 figure	N/A	3	P	All Conserved	Tasmanian devil	AG-Bushbaby, AA-Squirrel	GT-Aardvark, AG-Armadillo	TT-Chinese tree shrew, AA-Gibbon	GT-Armadillo, AG-Naked mole rat
LIF	LIF-AS2(NR_148946.1)		chr22:30642199-30642982	N/A	1 figure	N/A	1	P	N/A (no canonical polyA signal)	N/A (no canonical polyA signal)	No introns
SOHLH1	N/A
SOHLH2	N/A
NTF3		ENSG00000256218 (ENST00000790006.1_1, ENST00000790003.1_1, ENST00000543308.2_3)	ENST00000790006.1_1:chr12:5,537,734-5,540,666. ENST00000543308.2_3:chr12:5,475,204-5,540,707. ENST00000790003.1_1:chr12:5,517,081-5,539,736.	rs12368919:Waist circumference adjusted for body mass index. rs73039941:Edge-level brain connectivity. rs10849264:Ayurvedic pitta prakriti specific rheumatoid arthritis. rs73039946:Height. rs1861835: Height, Brain shape.	/	CTSS:0. BAM:5.587	3 for ENST00000790003.1_1; 4 for ENST00000790006.1_1; 5 for ENST00000543308.2_3.	N	AATAAA-AATGAA Orangutan	Ferret	AT-Chinese hamster, GA-Chinese tree shrew	GT-Star nosed mole, AG-Aardvark	GC-Marmoset, AT-Lesser Egyptian Jerboa	GT-Armadillo, AG-Chinese tree shrew
GDF9	N/A
BMP15	N/A
IGF1	HELLPAR (ENST00000626826.1_2): antisense	/	chr12:102,591,363-102,796,374	rs200627654:Phenylalanine levels. rs76770509:Restless legs syndrome in migraine without aura. rs7134488:Waist-to-hip ratio adjusted for BMI. rs78502942:Insulin-like growth factor 1 levels. rs7313075&rs12426318&rs73386907& rs11111206&rs12305296&rs74900775& rs12424129&rs1520223&rs11111243&rs17032467&rs7484309&rs2946831&rs6219&rs6214&rs6218&rs5742704&rs765196070:Height. rs7954204:Endometriosis or as…	1 figure	CTSS:0. BAM:5.157	1	P	AATAAA-AATAAG Gibbon	Cat	No introns
FGF2	N/A
FGF10	FGF10-AS1(NR_108034.1)		chr5:44388834-44414091	rs1482680:Prostate cancer. rs11741260:Non-melanoma skin cancer, Keratinocyte cancer, Basal cell carcinoma.	1figure	N/A	3	P	N/A (no canonical polyA signal)	N/A (no canonical polyA signal)	GC-Bushbaby, CT-Marmoset	GT-Aardvark, AG-Dog	GC-Priarie vole, AC-Bushbaby	GT-Armadillo, AG-Armadillo
AMH	N/A
AMHR2	N/A
ALAS1	ENSG00000296921 (ENST00000743643.1_1): antisense	/	chr3:52,245,074-52,253,436	rs164640:Depressive symptoms	/	N/A	2	N	N/A (no canonical polyA signal)	N/A (no canonical polyA signal)	CT-Bushbaby, GG-Rabit	GT-Nile tilapia, AG-Lamprey	No intron 2
EGR1		ENSG00000289267 (ENST00000727057.1_1,ENST00000689075.2_2,ENST00000689075.1_1)	ENST00000727057.1_1:chr5:137,796,955-137,800,226. ENST00000689075.2_2:chr5:137,799,253-137,800,701. ENST00000689075.1_1:chr5:137799679-137800367.	rs7729723: Amyotrophic lateral sclerosis	/	N/A	3 for ENST00000727057.1_1	N	AATAAA-AAGAAA Orangutan	Squirrel monkey	GC-Marmoset, TG-Lesser Egyptian jerboa	GT-American Alligator, AG-Southern Platyfish	GC-Marmoset, TG-Squirrel	GT-Green monkey, AG-Aardvark
							1 for ENST00000689075.2_2	N	N/A (no canonical polyA signal)	N/A (no canonical polyA signal)	No introns
							1 for ENST00000689075.1_1	N	N/A (no canonical polyA signal)	N/A (no canonical polyA signal)	No introns
EREG	LOC105377276(NR_188415.1)	/	chr4:75144011-75231058	rs77345452:S-warfarin to R-warfarin ratio. rs75868097:Transplant-related mortality after unrelated donor allogeneic hematopoietic cell transplantation. rs16850864&rs16850885:Immune reponse to smallpox. rs190217562:Total cholesterol levels, Non-HDL cholesterol levels. rs28498146:Plasma amyloid beta 42 levels. rs28423375:Lateral ventricle temporal horn volume. rs116808538:CXCL10 levels. rs2168889:M…	/	CTSS:0. BAM:56.299	3	N	ATTAAA-AGTAAA Gibbon	Tenrec	GT-Lesser Egyptian jerboa, AG-N/A: Conserved in all species without gap	GC-Armadillo, AG-Marmoset	CT-Marmoset, AA-Marmoset	GT-Green monkey, AG-Squirrel monkey
PTGS2	PACERR(NR_125801.1): antisense to gene isoform ENST00000680451.1_2 , share bidirectional promoter with gene isoform NM_000963.4.		chr1:186649786-186650578	N/A	1 figure	N/A	1	P	AATAAA-AAGACA Bushbasy	Panda	No introns
AREG	N/A
BTC	N/A
TNFAIP6		ENST00000731386.1_1 (ENSG00000295625): about 9kb away from target gene, but contains SNPs of type 2 diabetes and obesity.	chr2:152195468-152204395	rs3845843:Type 2 diabetes. rs6715902:Protein levels in obesity	/	N/A	3	N	AATAAA-AAAAAA Guinea Pig	Chinese tree shrew	GT-N/A: Conserved in all species without gap, AG-N/A: Conserved in all species without gap	GT-Squirrel monkey, AG-Weddell Seal	GT-N/A: Conserved in all species without gap, AT-Bushbaby	GT-Green monkey, AG-Aardvark
TNFAIP6	LOC101929319(NR_110248.1)	/	chr2:152194340-152235885	rs3845843:Type 2 diabetes. rs6715902:Protein levels in obesity. rs35845966&rs201323554&rs6433375:Tumor necrosis factor-inducible gene 6 protein levels. rs10930576:Estimated glomerular filtration rate. rs3771892:Serum levels of protein TNFAIP6. rs10432476:Metabolite levels. rs77964389:Estimated glomerular filtration rate, Tumor necrosis factor-inducible gene 6 protein levels. rs34954281:Diabetic m…	/	N/A	3	N	ATTAAA-ATTCAG Lesser Egyptian jerboa	Aardvark	AT-Lesser Egyptian jerboa, AG-N/A: Conserved in all species without gap	GT-Weddell seal, AG-Cat	GC-Rhesus, AT-Bushbaby	GT-Gibbon, AG-Aardvark
STAR	ENSG00000253356 (ENST00000520598.1_2):antisense	/	chr8:38,006,259-38,021,290	rs55736052:Schizophrenia. rs5891007:Schizophrenia.	1 figure	N/A	2	P	N/A (no canonical polyA signal)	N/A (no canonical polyA signal)	GG-Rhesus, AA-Rat	GT-Gibbon, AG-Armadillo	No intron 2
