## Supplementary material for "Integrative Identification and Characterization of PCOS-Associated lncRNAs From the Interface of Genetic Association, Transcriptomics, and Gene Structure Evolution": Table S2.xlsx

### Sheet: Sheet1
Table S2. PDEGAL's genetic, expression, and evolutionary evidence of relevance to PCOS in 4 criteria.
PDEGALs	GTEx	GWAS SNP	FANTOM	KGSE	Number (1-4)
ENSG00000272114	-	-	-	-	0
PGR-AS1	-	Yes	Yes	Yes	3
PDE4B-AS1	Yes	-	-	Yes	2
ENSG00000299098	-	-	-	Yes	1
ENSG00000268650	-	Yes	-	Yes	2
ENSG00000258430	-	-	-	Yes	1
ENSG00000309051	-	-	-	Yes	1
MTOR-AS1	Yes	Yes	-	Yes	3
GCLC-AS1	Yes	-	-	Yes	2
ENSG00000265179	Yes	Yes	-	Yes	3
ENSG00000287848	-	Yes	-	Yes	2
ENSG00000284633	-	-	Yes	Yes	2
LIF-AS1	Yes	-	-	Yes	2
LIF-AS2	Yes	-	-	Yes	2
ENSG00000256218	-	Yes	Yes	Yes	3
HELLPAR	Yes	Yes	Yes	Yes	4
FGF10-AS1	Yes	-	-	Yes	2
ENSG00000296921	-	-	-	Yes	1
ENSG00000289267	-	Yes	-	Yes	2
LOC105377276	-	Yes	Yes	Yes	3
PACERR	Yes	-	-	Yes	2
ENST00000731386.1_1	-	Yes	-	Yes	2
LOC101929319	-	Yes	-	Yes	2
ENSG00000253356	Yes	-	-	Yes	2
