## Supplementary material for "Integrative Identification and Characterization of PCOS-Associated lncRNAs From the Interface of Genetic Association, Transcriptomics, and Gene Structure Evolution": Table S3.xlsx

### Sheet: Sheet1
Table S3. Evolutionary classification of introns based on paired conservation analysis of splice donors and acceptors.
Type of intron	Number
Near near-near near	1
Near near-near far	4
Near near-far far	3
Near near-N/A near	0
Near near-N/A far	0
Near far-near near	2
Near far-near far	6
Near far-far far	6
Near far-N/A near	0
Near far-N/A far	0
Far far-near near	0
Far far-near far	7
Far far-far far	2
Far far-N/A near	2
Far far-N/A far	1
N/A near-near near	1
N/A near-near far	0
N/A near-far far	0
N/A near- N/A near	0
N/A near- N/A far	0
N/A far-near near	0
N/A far-near far	0
N/A far-far far	0
N/A far- N/A near	0
N/A far- N/A far	0
Total number	35
